# Multi-trait meta-analyses reveal 25 quantitative trait loci for economically important traits in Brown Swiss cattle

**DOI:** 10.1101/517276

**Authors:** Zih-Hua Fang, Hubert Pausch

## Abstract

**Background:** The Brown Swiss dual-purpose cattle breed is renowned for high milk and protein yield and long productive lifetime under different production conditions. However, little is known about the genetic architecture of those traits because only few genome-wide association studies (GWAS) have been carried out in this breed. Moreover, most GWAS had been performed for single traits, thus preventing insights into potentially existing pleiotropic effects of trait-associated loci.

**Results:** To compile a comprehensive catalogue of large-effect QTL segregating in Brown Swiss cattle, we carried out association tests between partially imputed genotypes at 598,016 SNPs and daughter-derived phenotypes for more than 50 economically important traits, including milk production, growth and carcass quality, body conformation, reproduction and calving traits in 4,578 artificial insemination bulls from two cohorts of Brown Swiss cattle (Austrian-German and Swiss populations). Across-cohort multi-trait meta-analyses of the results from the single-trait GWAS revealed 25 quantitative trait loci (QTL; *P* < 8.36 x 10^−8^) for economically relevant traits on 17 *Bos taurus* autosomes (BTA). Evidence of pleiotropy was detected at five QTL located on BTA5, 6, 17, 21 and 25. Of these, two QTL at BTA6:90,486,780 and BTA25:1,455,150 affect a diverse range of economically important traits, including traits related to body conformation, calving, longevity and milking speed. Furthermore, the QTL at BTA6:90,486,780 seems to be a target of ongoing selection as evidenced by an integrated haplotype score of 2.49 and significant changes in allele frequency over the past 25 years, whereas either no or only weak evidence of selection was detected at all other QTL.

**Conclusions:** Our findings provide a comprehensive overview of QTL segregating in Brown Swiss cattle. Detected QTL explain between 2 and 10% of the variation in the daughter-derived phenotypes and thus may be considered as the most important QTL segregating in the Brown Swiss cattle breed. Multi-trait association testing boosts the power to detect pleiotropic QTL and assesses the full spectrum of phenotypes that are affected by trait-associated variants.
