## Supplementary material for "Multi-trait meta-analyses reveal 25 quantitative trait loci for economically important traits in Brown Swiss cattle": Table S2

### Sheet: Sheet1
Lead SNP	Effect allele	Ancestral allele	Milk production										Longevity		Milking speed		Persistance		Somatic cell score
			Milk yield		Fat yield		Protein yield		Fat percentage		Protein percentage
			CH	DEU	CH	DEU	CH	DEU	CH	DEU	CH	DEU	CH	DEU	CH	DEU	CH	DEU	CH	DEU
3:120211603	A	A	2.16	-0.19	1.39	-0.79	2.05	-0.38	-1.02	-0.74	-0.45	-0.33	-0.76	-1.72	-0.35	0.1	0.04	0.4	-0.78	-2.21
5:31524629	G	G	0.14	1.11	-0.1	0.79	0.63	2.12	-0.34	-0.83	0.86	1.3	1.39	2.22	-1.66	-2.75	2.03	1.47	0.79	2.09
5:93945655	C	C	-1.67	-3.4	8.64	5.69	1.06	-0.66	13.71	12.2	4.69	5.64	-2.72	-3.63	0.45	-0.58	-0.76	1.17	0	-0.45
6:87172459	G	-	-1.83	0.31	-0.7	-0.42	2.69	3.76	1.41	-0.96	7.8	5.63	0.25	0.83	1.94	-1.71	-0.73	1	-1.72	0.83
6:90486780	G	G	-0.58	-0.29	0.96	0.36	0.11	1.26	2.04	0.92	1.37	2.92	-0.54	-0.81	-6.35	-4.5	1.95	0.24	-2.99	-4.29
11:103302351	G	-	0.01	-0.86	4.77	3.27	-0.48	-0.34	6.15	5.21	-0.7	0.9	-2.2	-2.72	0.82	-0.27	-0.96	-2.38	0.42	0.74
14:2534899	G	G	-3.28	-1.1	3.72	4.02	-2	1.07	9.3	6.13	2.54	3.66	-1.45	-0.32	0.24	-0.66	2.73	-0.61	0.22	0.27
17:62697699	C	C	3.58	1.24	4.14	1.47	2.99	0.23	0.57	0	-1.43	-2.01	1.04	-0.74	-2.18	-1.76	-1.55	-1.5	2.58	1.53
20:29987376	A	C	-2.49	-0.9	2.29	2.64	1.65	1.82	6.22	4.51	7.17	4.65	-2.98	-1.76	-0.08	-1.88	-3.24	-2.3	0.35	0.71
21:913715	A	-	1.1	1.37	1.03	1.79	1.41	1.53	-0.18	0.46	0.32	0.08	1.78	1.51	0.37	-0.55	0.14	1.36	2.2	1.5
25:1455150	A	A	3.52	3.4	2.68	4.42	2.69	3.36	-1.25	0.64	-1.84	-1.03	-2.31	-6.74	1.42	1.15	-0.48	-1.3	-0.21	-1.13
26:22133617	A	A	-0.17	0.04	0.86	0.99	1	0.72	1.33	1.24	1.88	1.13	0.65	1.82	1.3	2.81	2.47	1.44	0.27	-0.98
Lead SNP	Effect allele	Ancestral allele	Leg conformation										Calving performance
			Foot angel		Hock angularity		Hock development		Hoof height		Overall leg&feet		Direct calving ease		Maternal calving ease		Direct gestation length	Maternal gestation length	Direct birth weight	Maternal birth weight	Direct live birth
			CH	DEU	CH	DEU	CH	DEU	CH	DEU	CH	DEU	CH	DEU	CH	DEU	CH
3:120211603	A	A	-3.83	-3.35	4.46	2.54	1.71	4.77	-1.16	0.09	-0.72	-1.33	0.93	0.61	0.5	0.14	0.26	0.44	-1.13	-0.98	-1.67
5:31524629	G	G	-1.01	0.39	2.75	-0.44	-0.06	2.82	-3.35	-1.62	-0.6	0.21	-3.28	-2.57	-2.28	-1.1	-1.84	-2.59	3.26	2.32	1.4
5:93945655	C	C	-0.07	-0.4	0.27	1.06	0.62	-0.85	-0.28	-0.46	-0.06	-1.02	0.19	-0.21	-0.87	-0.29	0.21	0.32	0.05	0.43	0.11
6:87172459	G	-	-0.89	0.59	-0.74	0.9	0.27	0.43	1.5	0.65	1.83	0.55	-2.11	-0.41	-1.18	1.56	1.14	0.23	2.12	0.87	0.94
6:90486780	G	G	-1.2	-0.8	2.85	1.8	0.56	3.72	0.61	-0.77	1.05	0.71	1.61	0.01	0.47	0.41	1.34	0.81	-1.71	-2.14	0.53
11:103302351	G	-	0.05	-0.88	1.24	0.4	-0.2	0.66	-1.18	-1.87	0.18	-0.41	-1.57	1.2	-0.31	0.3	0.5	0.18	1.28	0.82	-0.53
14:2534899	G	G	0.19	0.78	0.71	-0.89	-0.75	-0.47	2.47	-0.07	0.91	-1.21	0.39	0.05	-1.02	-0.6	-0.26	0.53	-0.42	-0.31	1.46
17:62697699	C	C	-1.01	1.16	-1.24	1.5	0.06	-0.52	-0.9	-0.44	-0.65	-0.82	1.32	0.38	0.52	-1.49	-1.83	-2.15	-1.64	-0.67	-1.37
20:29987376	A	C	0.74	-0.3	-0.13	1.24	1.74	0.96	1.74	-1.21	0.51	0.79	-1.2	0.85	-1.37	-0.44	-0.38	-0.12	1.16	0.8	-0.37
21:913715	A	-	0.59	-0.55	0.17	-0.53	-1.15	-1.23	1.08	0.47	0.81	-0.8	4.51	9.57	-0.93	-4.57	-7.9	-1.03	-4.5	2.14	1.66
25:1455150	A	A	4.84	1.72	-4.22	0.37	0.26	-2.66	5.23	3.93	0.71	-0.1	-7.33	-6.01	-4.3	-2	3.96	2.23	7.17	4.58	-1.56
26:22133617	A	A	-0.32	0.75	5.05	1.33	2.06	4.27	-3.58	-2.86	2.17	1.59	1.9	2.16	1.1	-1	-0.44	-0.83	-1.98	-3.16	-0.47
Lead SNP	Effect allele	Ancestral allele	Body size
			Stature		Chest width		Body depth		Angularity		Rump length		Rump width		Rump angle		Thurl position		Backline		Overall frame		Overall rump		Final conformation
			CH	DEU	CH	DEU	CH	DEU	CH	DEU	CH	DEU	CH	DEU	CH	DEU	CH	DEU	CH	DEU	CH	DEU	CH	DEU	CH	DEU
3:120211603	A	A	-0.4	-0.56	-4.1	-1.56	-1.89	-1.5	-5.05	-3.29	-1.52	-0.01	-0.43	0.43	2.42	2.97	0.65	1.07	-0.85	-0.28	-2.39	-0.27	-0.54	0.46	-4.16	-2.76
5:31524629	G	G	0.9	2.41	-0.06	-1.25	-3.66	-1.72	0.34	-0.99	1.52	0.9	2.14	2.54	2.52	0.54	0.65	-0.48	-1.68	-0.15	-1.95	1.35	0.67	0.84	-1.87	0.49
5:93945655	C	C	-0.91	0.89	0.23	2.43	1.16	2.45	-0.2	1.42	1.04	0.57	1.39	1.42	-1.57	-0.53	-1.45	0.1	-1.12	-0.93	0.28	1.26	-0.04	0.23	0.32	0.44
6:87172459	G	-	-0.45	-1.29	0.84	-0.54	1.23	-1.34	0.74	0.43	-0.25	0.17	1.14	0.43	-0.5	0.74	-0.72	-0.54	-0.74	0.93	0.27	-0.75	0.13	0.2	1.28	0.72
6:90486780	G	G	-0.6	0.64	0.45	0.43	1.87	2.64	0.04	-1.37	-0.9	-0.42	-0.44	-0.23	-1.27	-2.64	-1	-2.18	0.11	-1	0.95	0.41	-1.08	-1.29	0.31	-0.03
11:103302351	G	-	1.25	2.99	-0.63	-1.02	0.94	2.16	-1.92	-2.15	0.25	0.66	-0.4	0.25	1.01	-0.09	-0.04	-0.04	1.36	0.97	0.48	1.42	0.21	-0.7	-0.25	0.72
14:2534899	G	G	-1.17	-0.52	0.37	-0.52	-0.4	-0.47	1.21	0.15	-1.54	-0.9	0.63	0.17	-0.01	0.08	-0.14	0.69	-1.86	-0.58	-0.45	-0.41	0.41	1.78	-0.48	0.89
17:62697699	C	C	-0.15	-1.1	-1.81	-1.98	1.03	-1.42	-2.07	-1.87	-2.15	-1.34	-2.71	-2.59	0.77	-0.45	0.8	-0.16	0.41	-1.74	-0.08	-1.95	-1.29	-2.55	1.7	0.86
20:29987376	A	C	2.11	1.71	1.11	1.42	1.94	3.31	-0.63	0.24	0.39	2.07	0.15	1.6	-1.23	0.75	-1.18	1.37	-0.2	0.7	1.8	2.62	-0.08	2.2	-0.02	2
21:913715	A	-	0.18	-1.88	0.1	-0.79	-0.4	-2.56	1.16	0.78	-0.58	-2.91	0.45	-1.29	1.63	1.65	1.37	-0.36	2.08	1.45	0.17	-2.39	1.25	-1.2	1.13	-0.04
25:1455150	A	A	7.57	6.94	2.52	2.97	5.58	5.52	-2.82	-4.5	5.1	3.53	0.4	2.41	-1.43	-0.03	-0.2	0.31	2.35	2.14	6.61	6.56	1.23	1.4	2.74	1.61
26:22133617	A	A	-0.9	-1.85	-1.56	-1.24	-0.82	-2.16	-0.26	-0.19	2.3	0.29	-6.85	-4.78	0.38	0.72	3.04	2.93	0.1	0.31	-0.94	-2.21	0.9	-0.89	1.29	-0.33
Lead SNP	Effect allele	Ancestral allele	Mammary gland morphology
			Fore udder length		Rear udder width		Rear udder heigth		Suspension ligament		Udder depth		Fore udder attachment		Udder balance		Teat length		Teat thickness		Front teat placement		Teat direction		Rear teat placement (CH)	Udder cleanness (DEU)	Overall udder
			CH	DEU	CH	DEU	CH	DEU	CH	DEU	CH	DEU	CH	DEU	CH	DEU	CH	DEU	CH	DEU	CH	DEU	CH	DEU	CH	DEU	CH	DEU
3:120211603	A	A	1.44	0.8	-0.92	0.25	-2.63	0.8	-0.83	0.39	-5.52	-4.86	-6.53	-3.31	-4.25	-4.26	2.45	2.34	0.21	-1.02	-1.04	-0.85	-2.51	-2.15	-3.85	0.78	-5.07	-4.46
5:31524629	G	G	-3.14	-2.99	-4.9	-4.03	1.71	2.1	0.23	-0.14	0.41	1.73	0.41	1.04	-0.1	-0.57	2.14	3.98	-0.41	-0.07	-6.13	-5.85	-4.6	-2.05	-2.89	-4.21	-1.72	-0.33
5:93945655	C	C	1.18	-0.88	-0.59	0.14	0.24	-0.52	-1.01	0.1	-0.23	-0.43	1.54	1.11	1.07	0.76	-0.24	1.32	0.51	-0.27	0.69	0.5	0.8	-1.44	-0.87	-0.56	0.37	-0.07
6:87172459	G	-	-0.93	-2.24	0.22	-0.82	1.82	-0.08	-0.76	1.15	2.19	0.55	1.9	1.53	2	0.82	-0.37	1.16	-1.41	-3.19	-0.11	-0.45	-0.6	0.22	-1.05	0.58	1.13	-0.44
6:90486780	G	G	1.04	1.36	0.24	0.89	1.74	0.73	1.19	0	0.61	-0.34	-3.29	-0.77	2.64	1.86	-2.65	-0.13	-9.2	-9.88	0.6	0.71	0.09	0.28	-0.27	2.25	-0.17	-0.65
11:103302351	G	-	1.34	0.79	0.14	0.56	-0.81	0.36	-0.22	1.12	-0.85	1.28	-1.12	0.5	0.07	0.3	0.02	-2.08	-0.46	-0.82	0.51	0.9	0.58	1.48	0.83	1.8	-0.78	2.51
14:2534899	G	G	-3.05	-0.69	-2.06	-2.29	0.66	0.13	-1.64	0.54	0.49	0.56	0.8	0.85	-0.73	1.22	0.93	0.76	1.35	-0.25	-2.3	0.61	-2.35	0.27	-2.86	-0.23	-1.01	0.77
17:62697699	C	C	6.31	4.9	6.73	3.57	0.01	1.04	4.8	8.24	-2.03	0.68	-1.08	1.81	0.41	1.7	-0.85	-2.44	-4.03	-5.52	6.91	8.36	8.15	6.72	4.08	6.41	3.78	4.08
20:29987376	A	C	0.51	0.8	-0.7	0.06	-0.76	-1.24	-2.85	-4.28	-0.07	-0.46	-0.62	0.11	0.68	-0.29	0.13	-1.36	-1.75	-2.32	1.08	-0.11	-0.35	-0.01	-0.33	0.37	-1.27	-0.53
21:913715	A	-	0.68	-0.41	0.78	0.62	0.16	1.15	1.77	0.95	0.72	2.06	0.71	1.55	0.06	0.35	-1.96	-2.43	0.48	-0.9	2.27	0.82	2.88	2.9	1.02	-0.29	1.07	2.24
25:1455150	A	A	1.33	1.74	1.45	2.92	0.76	0.7	-2.68	-3.54	1.15	-2.03	1.91	-3.97	-1.57	-2.58	1.41	2.36	3.44	0.92	-0.64	-1.92	-2.03	-2.45	-1.23	-2.7	-0.03	-2.58
26:22133617	A	A	0.96	1	-0.58	-1.23	2.3	2.36	-0.85	-1.88	1.87	1.4	0.43	1.37	2.18	0.13	-0.17	0.41	-0.64	-0.46	-0.41	-1.38	-2.44	-3.52	-2.66	2.49	1.5	0.66
Lead SNP	Effect allele	Ancestral allele	Fertility					Growth and carcass quality
			Days to service	Non return rate (heifer)	Non return rate (cow)	interval from first to last insemination (cow)	interval from first to last insemination (heifer)	Daily net gain		Carcass grading		Daily net gain(calf)	Carcass grading 8)	Carcasse perc..
			CH					CH	DEU	CH	DEU	CH	CH	DE
3:120211603	A	A	2.88	2.51	-3.81	-0.26	2.03	-1.56	0.8	-0.99	-0.81	-1.81	-1.37	-0.91
5:31524629	G	G	0.34	-0.07	-1.18	-0.27	-0.09	3.26	3.81	1.96	0.71	3.44	3.7	1.58
5:93945655	C	C	0.51	0.73	0.41	0.89	1.27	0.39	1.68	0.7	0.8	1.66	1.96	0.63
6:87172459	G	-	-1.08	-1.35	1.2	-0.8	-0.75	-0.46	0.85	-0.64	2.87	0.29	-0.23	1.3
6:90486780	G	G	-1.99	-0.87	1.18	-1.78	-1.68	2.59	1.59	-0.28	-1.27	1.59	-1.59	1.58
11:103302351	G	-	0.17	-0.35	-2.21	-1.59	-0.82	-0.66	-0.63	-1.71	-3.52	-1.94	-1.37	-2.21
14:2534899	G	G	-0.26	-0.52	2.35	1.54	1.06	0.52	0.5	1.47	2.22	-0.08	1	1.2
17:62697699	C	C	-3.07	-1.1	-0.74	-2.76	-0.65	-0.9	-0.12	-1.95	-0.59	-0.24	-1.06	-1.83
20:29987376	A	C	1.53	0.31	-0.03	0.79	-0.44	0.4	1.66	0.6	1.08	0.4	-0.4	1.54
21:913715	A	-	-0.1	1.05	-1.92	-1.24	0.2	-0.68	1.68	-1.08	1.49	-0.78	-1.34	1.85
25:1455150	A	A	0.5	1.85	-4.2	-3.2	-0.98	3.5	0.6	0.31	-4.11	4.28	1.64	-2.9
26:22133617	A	A	-0.62	-0.4	1.43	1.02	-0.87	-1.86	-2.58	-0.2	-0.63	-2.4	-1.55	-1.68
